# Alveolar epithelial cell plasticity and injury memory in human pulmonary fibrosis

**DOI:** 10.1101/2025.06.10.658504

**Authors:** Taylor S Adams, Jonas C Schupp, Agshin Balayev, Johad Khoury, Aurélien Justet, Fadi Nikola, Laurens J De Sadeleer, Juan Cala-Garcia, Marta Zapata-Ortega, Panayiotis V Benos, John E McDonough, Farida Ahangari, Melanie Königshoff, Jun Ding, Robert J Homer, Ivan Rosas, Xiting Yan, Bart M Vanaudenaerde, Wim A Wuyts, Naftali Kaminski

**Author notes:** **Corresponding author:** Naftali Kaminski. Boehringer-Ingelheim Endowed Professor of Internal Medicine. Chief of Pulmonary, Critical Care and Sleep Medicine. Yale School of Medicine. 300 Cedar Street, TAC– 441 South. P.O. Box 208057. New Haven, CT 06520-8057. Both authors contributed equally to this work (Taylor S Adams, Jonas C Schupp).

## Abstract

Acute and repetitive lung epithelial injury can lead to irreversible and even progressive pulmonary fibrosis; Idiopathic pulmonary fibrosis (IPF) is a fatal disease and quintessential example of this phenomenon. The composition of epithelial cells in human pulmonary fibrosis – irrespective of disease etiology – is marked by the presence of Aberrant Basaloid cells: an abnormal cell phenotype with pro-fibrotic and senescent features, localized to the surface of fibrotic lesions. Despite their relevance to human pulmonary fibrosis, the exotic molecular profile of Aberrant Basaloid cells has obscured their etiology, preventing insights into how or why these cells emerge with fibrosis. Here we identify cellular intermediaries between Aberrant Basaloid and normal alveolar epithelial cells in human IPF tissue. We track the emergence of Aberrant Basaloid cells from alveolar epithelial cells *ex vivo* and uncover a role for similar cells in epithelial regeneration under normal conditions. Lastly, we characterize the epigenetic changes that distinguish Aberrant Basaloid cells from their progenitors and identify hallmarks of AP-1 injury memory retention. This study elucidates the phenomenon of maladaptive epithelial plasticity and regeneration in pulmonary fibrosis and re-contextualizes therapeutic strategies for epithelial dysfunction.
