## Supplementary material for "Alveolar epithelial cell plasticity and injury memory in human pulmonary fibrosis": Supp. Table S2

Type	Disease	Coefficient	Intercept	R2	pVal
ATII	IPF	0.0145469509282326	0.00281449737175325	0.427359930126036	0.000531341408633973
Secretory	IPF	-0.0227550317692555	0.00974585575012919	0.24744122470885	0.0133891788936251
Ciliated	IPF	-0.0123709058191404	0.0099269239084936	0.213739392954598	0.0229294655366537
ATI	IPF	0.0163239077263163	0.00516659091954713	0.161460037384894	0.0516116490725732
Basal	IPF	-0.016461886351312	0.00904503014276491	0.121737326396496	0.0947146225932812
CellCycle	Control	-0.0149167670824515	0.013909868837742	0.0818805972216797	0.125286452524958
PNEC	Control	-0.100536048585948	0.013905198296638	0.0517943211213007	0.22646689534205
Secretory	Control	0.0160934390592117	0.0135286700147075	0.0481285063623555	0.24409815588839
AlvIntermediate	Control	0.261438401062772	0.0135870071711237	0.0370606715923566	0.308108899402006
Deuterosome	IPF	-0.692679303838095	0.00821044242588497	0.0453752503938654	0.317612242008512
PNEC	IPF	0.243804182052756	0.0073359245653406	0.0410618166805387	0.342304083338139
Serous	Control	-0.63265228	0.013810033	0.0260492176324807	0.394183519454094
ATII	Control	0.00184764308466237	0.0127259905478445	0.0233151435401793	0.420510003678482
Deuterosome	Control	-0.113660918258383	0.0138222670653421	0.0213389708155938	0.44114945863378
Basal	Control	0.00790461771135162	0.0136645398583817	0.0200727954102373	0.455177733001054
AberrantBasaloid	IPF	-0.006361799147962	0.00812724732955533	0.0206739419010248	0.502673156660612
Ciliated	Control	-0.00162322858684015	0.0139273049465321	0.0132898548577614	0.544102211825084
Serous	IPF	0.0220443025894819	0.00758403664981353	0.0150616440817092	0.567794635044199
SecretorySFTPB	IPF	-0.00752516935392543	0.00804670405113924	0.0113977310767516	0.619528745003016
SecretorySFTPB	Control	0.00413879679136861	0.0136948502481803	0.00718642160402729	0.65603566492672
ATI	Control	-0.000960606004609676	0.0140451265617366	0.00538064236662428	0.700075918729457
Mucosal	IPF	0.0201963585314379	0.00767659708233408	0.00428408335808384	0.761233983102269
CellCycle	IPF	-0.0395070471759697	0.00810840748298657	0.0038740782348366	0.772638834453487
AlvIntermediate	IPF	0.00280143083778782	0.00764096352332908	0.000397597019790735	0.926317534629551
AberrantBasaloid	Control	-0.0593509000628556	0.0137868267288883	0.000299771577824473	0.92764416041141
Mucosal	Control	NA	0.0137790206333333	0	1
