## Supplementary material for "Alveolar epithelial cell plasticity and injury memory in human pulmonary fibrosis": Supp. Table S3

catSimple	orig.ident	perc	Day	Condition	Time
epi	D0	62.2254758418741	D0	Control	0
immune	D0	20.0219619326501	D0	Control	0
endo	D0	13.5797950219619	D0	Control	0
stromal	D0	4.17276720351391	D0	Control	0
epi	H12_CTL	75.597554196776	H12	Control	12
immune	H12_CTL	18.5102834908282	H12	Control	12
endo	H12_CTL	4.44691495275153	H12	Control	12
stromal	H12_CTL	1.44524735964425	H12	Control	12
epi	H12_FC	46.3872832369942	H12	Cocktail	12
immune	H12_FC	22.9046242774566	H12	Cocktail	12
endo	H12_FC	21.3150289017341	H12	Cocktail	12
stromal	H12_FC	9.39306358381503	H12	Cocktail	12
epi	D1_CTL	50.8421052631579	D1	Control	24
immune	D1_CTL	18.140350877193	D1	Control	24
endo	D1_CTL	24.8070175438597	D1	Control	24
stromal	D1_CTL	6.21052631578947	D1	Control	24
epi	D1_FC	43.4740882917466	D1	Cocktail	24
immune	D1_FC	20.7773512476008	D1	Cocktail	24
endo	D1_FC	26.5355086372361	D1	Cocktail	24
stromal	D1_FC	9.21305182341651	D1	Cocktail	24
epi	D2_CTL	38.5129490392648	D2	Control	48
immune	D2_CTL	17.7109440267335	D2	Control	48
endo	D2_CTL	34.9206349206349	D2	Control	48
stromal	D2_CTL	8.85547201336675	D2	Control	48
epi	D2_FC	57.5129533678757	D2	Cocktail	48
immune	D2_FC	15.0259067357513	D2	Cocktail	48
endo	D2_FC	21.7616580310881	D2	Cocktail	48
stromal	D2_FC	5.69948186528497	D2	Cocktail	48
epi	D3_CTL	66.2522202486679	D3	Control	72
immune	D3_CTL	18.5612788632327	D3	Control	72
endo	D3_CTL	14.2687981053878	D3	Control	72
stromal	D3_CTL	0.917702782711664	D3	Control	72
epi	D3FC	56.7882815678828	D3	Cocktail	72
immune	D3FC	21.4973552149736	D3	Cocktail	72
endo	D3FC	15.0549301505493	D3	Cocktail	72
stromal	D3FC	6.65943306659433	D3	Cocktail	72
epi	D4CTL	55.4880464931977	D4	Control	96
immune	D4CTL	27.235503896447	D4	Control	96
endo	D4CTL	13.5781270637961	D4	Control	96
stromal	D4CTL	3.69832254655924	D4	Control	96
epi	D4FC	64.4383655325697	D4	Cocktail	96
immune	D4FC	20.4650367584202	D4	Cocktail	96
endo	D4FC	11.4891434433236	D4	Cocktail	96
stromal	D4FC	3.60745426568644	D4	Cocktail	96
epi	D5CTL	71.0316906324166	D5	Control	120
immune	D5CTL	12.7460561217367	D5	Control	120
endo	D5CTL	11.6012843780539	D5	Control	120
stromal	D5CTL	4.62096886779282	D5	Control	120
epi	D5FC	70.0923443550789	D5	Cocktail	120
immune	D5FC	23.2350312779267	D5	Cocktail	120
endo	D5FC	3.84271671134942	D5	Cocktail	120
stromal	D5FC	2.82990765564492	D5	Cocktail	120
