## Supplementary material for "Alveolar epithelial cell plasticity and injury memory in human pulmonary fibrosis": Supp. Table S4

orig.ident	Day	Condition	catCC	perc	Time
D0	D0	Control	epiCCp	0.0588235294117647	0
H12_CTL	H12	Control	epiCCp	0.441176470588235	12
H12_FC	H12	Cocktail	epiCCp	0.311526479750779	12
D1_CTL	D1	Control	epiCCp	1.86335403726708	24
D1_FC	D1	Cocktail	epiCCp	0.33112582781457	24
D2_CTL	D2	Control	epiCCp	8.89370932754881	48
D2_FC	D2	Cocktail	epiCCp	0.900900900900901	48
D3_CTL	D3	Control	epiCCp	5.54066130473637	72
D3FC	D3	Cocktail	epiCCp	3.91688559828039	72
D4CTL	D4	Control	epiCCp	6.5222566055701	96
D4FC	D4	Cocktail	epiCCp	3.39612629344654	96
D5CTL	D5	Control	epiCCp	6.85927672955975	120
D5FC	D5	Cocktail	epiCCp	4.1223969400765	120
D0	D0	Control	immuneCCp	0	0
H12_CTL	H12	Control	immuneCCp	1.5015015015015	12
H12_FC	H12	Cocktail	immuneCCp	0.315457413249211	12
D1_CTL	D1	Control	immuneCCp	0.386847195357834	24
D1_FC	D1	Cocktail	immuneCCp	0.46189376443418	24
D2_CTL	D2	Control	immuneCCp	4.24528301886792	48
D2_FC	D2	Cocktail	immuneCCp	0	48
D3_CTL	D3	Control	immuneCCp	3.34928229665072	72
D3FC	D3	Cocktail	immuneCCp	5.23659305993691	72
D4CTL	D4	Control	immuneCCp	4.26770126091174	96
D4FC	D4	Cocktail	immuneCCp	5.51378446115288	96
D5CTL	D5	Control	immuneCCp	3.50492880613363	120
D5FC	D5	Cocktail	immuneCCp	7.05128205128205	120
D0	D0	Control	endoCCp	0	0
H12_CTL	H12	Control	endoCCp	0	12
H12_FC	H12	Cocktail	endoCCp	0	12
D1_CTL	D1	Control	endoCCp	0.141442715700141	24
D1_FC	D1	Cocktail	endoCCp	0	24
D2_CTL	D2	Control	endoCCp	0	48
D2_FC	D2	Cocktail	endoCCp	0	48
D3_CTL	D3	Control	endoCCp	0.622406639004149	72
D3FC	D3	Cocktail	endoCCp	1.71171171171171	72
D4CTL	D4	Control	endoCCp	0.972762645914397	96
D4FC	D4	Cocktail	endoCCp	0.148809523809524	96
D5CTL	D5	Control	endoCCp	4.33212996389892	120
D5FC	D5	Cocktail	endoCCp	1.55038759689922	120
